# scMaize: A Single-Cell Foundation Model and Integrated Atlas for Maize

**DOI:** 10.64898/2026.08.01.742180

**Authors:** Qian Cheng, Ying Zhang, Tianhao Wu, Anwen Zhao, Meiqi Shang, Xiangfeng Wang, Jun Yan

## Abstract

Single-cell transcriptomics has resolved cell-type-specific gene expression in plants, yet maize still lacks an integrated reference and species-specific foundation models. We present scMaize, combining scMaizeAtlas, an integrated atlas of 385,675 cells from 20 projects and 66 samples across seven tissues with hierarchical annotation, with two Transformer-based foundation models pretrained on this atlas. scMaizeExp serves as an expression-only baseline, while scMaizeGO incorporates Gene Ontology (GO) functional embeddings as an inductive bias. Although global expression-prediction accuracy was comparable, the GO prior improved rank-order prediction, strengthened attention toward functionally coherent gene modules, and enhanced embedding topology, with scMaizeGO achieving 86.0% cell-type and 97.1% tissue classification accuracy. Zero-shot evaluation demonstrated the cross-species generalizability of scMaizeGO representations, and few-shot fine-tuning enabled accurate cross-species classification with minimal labeled data. Root perturbation-condition analysis showed that the model encoded treatment-specific cellular states beyond cell-type identity, with the GO prior amplifying perturbation signals approximately threefold. Expression projection identified condition-responsive genes enriched for known stress pathways, and attention analysis revealed predominantly condition-specific changes in gene-gene attention that were weakly associated with expression-projection changes. An online platform (https://www.scmaize.com) provides atlas exploration, model access, and zero-code analysis tools. scMaize establishes a framework demonstrating that species-specific pretraining with functional priors enables transferable, perturbation-aware representations for crop single-cell genomics.

**HIGHLIGHTS:**

- scMaizeAtlas integrates 385,675 cells from 20 maize single-cell projects.
- scMaizeGO incorporates Gene Ontology priors into maize-specific pretraining.
- GO priors improve rank-order prediction, attention coherence and embeddings.
- Few-shot tuning enables cross-species cell-type classification with limited labels.
- Expression projection reveals stress-responsive genes in root cell states.
