## Supplementary Table S1 for "scMaize: A Single-Cell Foundation Model and Integrated Atlas for Maize"

Condition	GO_ID	GO_Name	P_value	Fold_Enrich	Tail_Genes	Term_Size
FV	GO:0046686	response to cadmium ion	5.4e-12	3.8	35	683
FV	GO:0004364	glutathione transferase activity	7.2e-10	13	11	64
FV	GO:0010200	response to chitin	8.1e-10	4.3	25	436
FV	GO:0006749	glutathione metabolic process	1e-09	12	11	66
FV	GO:0009651	response to salt stress	1.8e-09	3.2	34	802
FV	GO:0009407	toxin catabolic process	1.6e-08	5.8	16	206
FV	GO:0010583	response to cyclopentenone	2.5e-08	7.3	13	133
FV	GO:0009409	response to cold	3.6e-08	3.7	24	488
FV	GO:0009414	response to water deprivation	4e-08	4.1	21	381
FV	GO:0009743	response to carbohydrate	5.2e-08	4.1	21	387
FV	GO:0009862	systemic acquired resistance, salicylic acid mediated signaling pathway	8.7e-08	5.2	16	232
FV	GO:0009611	response to wounding	1.5e-07	3.7	22	450
FV	GO:0080167	response to karrikin	2.2e-07	5.2	15	217
FV	GO:0050832	defense response to fungus	2.2e-07	4.1	19	349
FV	GO:0048046	apoplast	2.6e-07	3.6	22	464
FV	GO:0006096	glycolytic process	9.7e-07	4.6	15	244
FV	GO:0060416	response to growth hormone	2.2e-06	22	5	17
FV	GO:0000165	MAPK cascade	2.4e-06	4.6	14	229
FV	GO:0006972	hyperosmotic response	2.5e-06	6.7	10	112
FV	GO:0006612	protein targeting to membrane	3.2e-06	3.6	18	378
FV	GO:0010363	regulation of plant-type hypersensitive response	4e-06	3.5	18	384
FV	GO:0043295	glutathione binding	5.3e-06	19	5	20
FV	GO:0080148	negative regulation of response to water deprivation	6e-06	30	4	10
FV	GO:0040008	regulation of growth	8.6e-06	12	6	37
FV	GO:0006833	water transport	1.7e-05	4.9	11	169
FV	GO:0009738	abscisic acid-activated signaling pathway	1.7e-05	3.9	14	271
FV	GO:0009704	de-etiolation	1.7e-05	15	5	25
FV	GO:0002679	respiratory burst involved in defense response	2.5e-05	5.8	9	116
FV	GO:0043069	negative regulation of programmed cell death	2.6e-05	4.3	12	211
FV	GO:0009636	response to toxic substance	3.1e-05	9.8	6	46
FV	GO:0042538	hyperosmotic salinity response	3.5e-05	4.5	11	183
FV	GO:0009055	electron transfer activity	4.5e-05	3.8	13	259
FV	GO:0010731	protein glutathionylation	4.5e-05	37	3	6
FV	GO:0005829	cytosol	4.8e-05	1.7	53	2340
FV	GO:0009695	jasmonic acid biosynthetic process	4.9e-05	4.8	10	157
FV	GO:0080129	proteasome core complex assembly	8.2e-05	4.5	10	167
FV	GO:0009867	jasmonic acid mediated signaling pathway	0.0001	3.5	13	281
FV	GO:0007030	Golgi organization	0.0001	3.7	12	243
FV	GO:0009617	response to bacterium	0.00011	5.5	8	110
FV	GO:0042742	defense response to bacterium	0.00013	2.9	16	412
FV	GO:0006598	polyamine catabolic process	0.00014	9.9	5	38
FV	GO:0010310	regulation of hydrogen peroxide metabolic process	0.00017	4.6	9	148
FV	GO:0005886	plasma membrane	0.00017	1.5	64	3151
FV	GO:0070301	cellular response to hydrogen peroxide	0.00017	5.1	8	117
FV	GO:0008553	P-type proton-exporting transporter activity	0.00018	25	3	9
FV	GO:0006094	gluconeogenesis	0.00029	3.8	10	195
FV	GO:0009555	pollen development	0.00034	3.8	10	199
FV	GO:0020037	heme binding	0.00044	3.4	11	244
FV	GO:0051788	response to misfolded protein	0.00048	3.6	10	208
FV	GO:0006979	response to oxidative stress	0.00054	3.3	11	250
FV	GO:0046482	para-aminobenzoic acid metabolic process	0.00057	7.4	5	51
FV	GO:0009506	plasmodesma	0.00065	1.9	27	1039
FV	GO:0055114	obsolete oxidation-reduction process	0.00066	1.8	32	1320
FV	GO:0009733	response to auxin	0.00085	3.1	11	264
FV	GO:0009737	response to abscisic acid	0.00091	2.4	16	491
FV	GO:0009963	positive regulation of flavonoid biosynthetic process	0.00092	4.5	7	116
FV	GO:0005740	mitochondrial envelope	0.0012	14	3	16
FV	GO:0061025	membrane fusion	0.0013	3.2	10	236
FV	GO:0000138	Golgi trans cisterna	0.0017	30	2	5
FV	GO:0004698	calcium,diacylglycerol-dependent serine/threonine kinase activity	0.0017	30	2	5
FV	GO:0018456	aryl-alcohol dehydrogenase (NAD+) activity	0.0017	30	2	5
FV	GO:0033356	UDP-L-arabinose metabolic process	0.0017	30	2	5
FV	GO:0046244	salicylic acid catabolic process	0.0017	30	2	5
FV	GO:0050691	regulation of defense response to virus by host	0.0017	30	2	5
FV	GO:0042631	cellular response to water deprivation	0.0021	4.5	6	99
FV	GO:1900378	positive regulation of secondary metabolite biosynthetic process	0.0022	4.5	6	100
FV	GO:0009723	response to ethylene	0.0026	3.1	9	217
FV	GO:0016629	12-oxophytodienoate reductase activity	0.0026	25	2	6
FV	GO:0047037	salutaridine reductase (NADPH) activity	0.0026	25	2	6
FV	GO:2000030	regulation of response to red or far red light	0.0026	25	2	6
FV	GO:0010555	response to mannitol	0.0026	11	3	21
FV	GO:0042744	hydrogen peroxide catabolic process	0.0031	3.7	7	143
FV	GO:0010181	FMN binding	0.0032	6.5	4	46
FV	GO:0043900	obsolete regulation of multi-organism process	0.0034	4.9	5	76
FV	GO:0052747	obsolete sinapyl alcohol dehydrogenase activity	0.0036	21	2	7
FV	GO:0005774	vacuolar membrane	0.0036	2.1	17	615
FV	GO:0034976	response to endoplasmic reticulum stress	0.004	3.2	8	190
FV	GO:0009595	detection of biotic stimulus	0.0045	4.6	5	81
FV	GO:0004130	cytochrome-c peroxidase activity	0.0047	19	2	8
FV	GO:0008395	steroid hydroxylase activity	0.0047	19	2	8
FV	GO:0016688	L-ascorbate peroxidase activity	0.0047	19	2	8
FV	GO:0045551	cinnamyl-alcohol dehydrogenase activity	0.0047	19	2	8
FV	GO:0006754	ATP biosynthetic process	0.0048	8.7	3	26
FV	GO:1900150	regulation of defense response to fungus	0.006	17	2	9
FV	GO:0009416	response to light stimulus	0.0061	3.2	7	162
FV	GO:0005507	copper ion binding	0.0063	2.9	8	205
FV	GO:0006007	glucose catabolic process	0.0074	2.3	12	399
FV	GO:0030968	endoplasmic reticulum unfolded protein response	0.0081	2.8	8	214
FV	GO:0052542	defense response by callose deposition	0.0084	5	4	60
FV	GO:2000762	regulation of phenylpropanoid metabolic process	0.0095	3.3	6	135
FV	GO:0008506	sucrose:proton symporter activity	0.011	12	2	12
FV	GO:0009635	response to herbicide	0.011	12	2	12
FV	GO:0016036	cellular response to phosphate starvation	0.011	3.2	6	139
FV	GO:0009266	response to temperature stimulus	0.011	3.7	5	100
FV	GO:0043161	proteasome-mediated ubiquitin-dependent protein catabolic process	0.011	2.5	9	273
FV	GO:0046658	obsolete anchored component of plasma membrane	0.011	3.2	6	140
FV	GO:0005773	vacuole	0.011	2	14	528
FV	GO:0009536	plastid	0.011	2.9	7	183
FV	GO:0004602	glutathione peroxidase activity	0.013	12	2	13
FV	GO:0009938	negative regulation of gibberellic acid mediated signaling pathway	0.013	12	2	13
FV	GO:0009805	coumarin biosynthetic process	0.013	4.4	4	68
FV	GO:0019825	oxygen binding	0.013	6.1	3	37
FV	GO:0005506	iron ion binding	0.013	2.6	8	234
FV	GO:0005618	cell wall	0.014	2	13	487
FV	GO:0048527	lateral root development	0.014	3.5	5	107
FV	GO:0009931	calcium-dependent protein serine/threonine kinase activity	0.014	11	2	14
FV	GO:0015770	sucrose transport	0.014	11	2	14
FV	GO:0006635	fatty acid beta-oxidation	0.015	2.7	7	193
FV	GO:0009207	purine ribonucleoside triphosphate catabolic process	0.015	2.1	11	389
FV	GO:0009154	purine ribonucleotide catabolic process	0.016	2.1	11	390
FV	GO:0003700	DNA-binding transcription factor activity	0.016	1.9	15	606
FV	GO:1902600	proton transmembrane transport	0.016	5.6	3	40
FV	GO:1903507	obsolete negative regulation of nucleic acid-templated transcription	0.017	10	2	15
FV	GO:0006066	alcohol metabolic process	0.017	3.3	5	112
FV	GO:0006499	N-terminal protein myristoylation	0.018	2.9	6	156
FV	GO:0003950	NAD+ poly-ADP-ribosyltransferase activity	0.019	9.4	2	16
FV	GO:0009697	salicylic acid biosynthetic process	0.02	2.8	6	159
FV	GO:0015824	proline transport	0.02	3.8	4	78
FV	GO:0019761	glucosinolate biosynthetic process	0.02	2.8	6	160
FV	GO:0009753	response to jasmonic acid	0.021	2.5	7	206
FV	GO:0009820	alkaloid metabolic process	0.021	8.8	2	17
FV	GO:0016614	oxidoreductase activity, acting on CH-OH group of donors	0.021	8.8	2	17
FV	GO:0044237	obsolete cellular metabolic process	0.021	1.6	23	1100
FV	GO:0042221	response to chemical	0.022	2	11	410
FV	GO:0009626	plant-type hypersensitive response	0.022	5	3	45
FV	GO:0050662	obsolete coenzyme binding	0.022	3.7	4	80
FV	GO:0016138	glycoside biosynthetic process	0.023	2.7	6	165
FV	GO:0004930	G protein-coupled receptor activity	0.024	8.3	2	18
FV	GO:0016131	brassinosteroid metabolic process	0.024	8.3	2	18
FV	GO:0009620	response to fungus	0.024	3	5	123
FV	GO:0098869	cellular oxidant detoxification	0.024	3	5	123
FV	GO:0009624	response to nematode	0.026	3	5	125
FV	GO:0009698	phenylpropanoid metabolic process	0.026	4.7	3	48
FV	GO:0050661	NADP binding	0.026	4.7	3	48
FV	GO:0009610	response to symbiotic fungus	0.029	4.5	3	50
FV	GO:0046916	obsolete intracellular transition metal ion homeostasis	0.029	4.5	3	50
FV	GO:0005794	Golgi apparatus	0.03	1.7	15	656
FV	GO:0006575	modified amino acid metabolic process	0.03	3.4	4	88
FV	GO:0002237	response to molecule of bacterial origin	0.031	3.4	4	89
FV	GO:0048583	regulation of response to stimulus	0.031	7.1	2	21
FV	GO:0009269	response to desiccation	0.032	4.3	3	52
FV	GO:0009809	lignin biosynthetic process	0.032	4.3	3	52
FV	GO:0044422	obsolete organelle part	0.032	4.3	3	52
FV	GO:0046164	alcohol catabolic process	0.032	4.3	3	52
FV	GO:0050660	flavin adenine dinucleotide binding	0.032	3.3	4	90
FV	GO:0009684	indoleacetic acid biosynthetic process	0.033	3.3	4	91
FV	GO:2000022	regulation of jasmonic acid mediated signaling pathway	0.034	6.8	2	22
FV	GO:0004683	calcium/calmodulin-dependent protein kinase activity	0.037	6.5	2	23
FV	GO:0050896	response to stimulus	0.038	1.4	28	1484
FV	GO:0016705	oxidoreductase activity, acting on paired donors, with incorporation or reduction of molecular oxygen	0.039	3.1	4	96
FV	GO:0008194	UDP-glycosyltransferase activity	0.04	6.2	2	24
FV	GO:0051865	protein autoubiquitination	0.04	6.2	2	24
FV	GO:0046914	transition metal ion binding	0.04	3.9	3	57
FV	GO:0005516	calmodulin binding	0.042	2.6	5	142
FV	GO:0046130	purine ribonucleoside catabolic process	0.042	2.1	8	292
FV	GO:0004867	serine-type endopeptidase inhibitor activity	0.043	6	2	25
FV	GO:0042973	glucan endo-1,3-beta-D-glucosidase activity	0.043	6	2	25
FV	GO:0010033	obsolete response to organic substance	0.045	3	4	100
FV	GO:0010268	brassinosteroid homeostasis	0.047	5.8	2	26
FV	GO:0042398	modified amino acid biosynthetic process	0.048	3.7	3	61
FV	GO:0009308	amine metabolic process	0.049	2.9	4	103
Heat	GO:0046686	response to cadmium ion	8.3e-15	4.3	39	683
Heat	GO:0009611	response to wounding	3.1e-10	4.3	26	450
Heat	GO:0048046	apoplast	5.9e-10	4.2	26	464
Heat	GO:0009414	response to water deprivation	1.5e-09	4.5	23	381
Heat	GO:0005829	cytosol	4.6e-09	2.1	64	2340
Heat	GO:0005886	plasma membrane	2.4e-08	1.8	76	3151
Heat	GO:0009651	response to salt stress	8.4e-08	2.9	31	802
Heat	GO:0009407	toxin catabolic process	1.1e-07	5.5	15	206
Heat	GO:0043295	glutathione binding	1.7e-07	22	6	20
Heat	GO:0009805	coumarin biosynthetic process	2.8e-07	9.9	9	68
Heat	GO:0005618	cell wall	5.9e-07	3.4	22	487
Heat	GO:0005774	vacuolar membrane	6.8e-07	3	25	615
Heat	GO:0050832	defense response to fungus	1e-06	3.9	18	349
Heat	GO:0005740	mitochondrial envelope	1.6e-06	23	5	16
Heat	GO:0004364	glutathione transferase activity	2e-06	9.4	8	64
Heat	GO:0006094	gluconeogenesis	2.1e-06	5	13	195
Heat	GO:0006749	glutathione metabolic process	2.6e-06	9.1	8	66
Heat	GO:0009506	plasmodesma	2.6e-06	2.4	33	1039
Heat	GO:0006612	protein targeting to membrane	3.2e-06	3.6	18	378
Heat	GO:0010363	regulation of plant-type hypersensitive response	4e-06	3.5	18	384
Heat	GO:0006096	glycolytic process	5e-06	4.3	14	244
Heat	GO:0043069	negative regulation of programmed cell death	5.1e-06	4.6	13	211
Heat	GO:0009409	response to cold	8.5e-06	3.1	20	488
Heat	GO:0042742	defense response to bacterium	1e-05	3.3	18	412
Heat	GO:0016138	glycoside biosynthetic process	1.3e-05	5	11	165
Heat	GO:0009704	de-etiolation	1.7e-05	15	5	25
Heat	GO:0009408	response to heat	2.1e-05	4	13	241
Heat	GO:0003825	alpha,alpha-trehalose-phosphate synthase (UDP-forming) activity	2.3e-05	45	3	5
Heat	GO:0080167	response to karrikin	3.5e-05	4.1	12	217
Heat	GO:0008886	glyceraldehyde-3-phosphate dehydrogenase (NADP+) (non-phosphorylating) activity	4.5e-05	37	3	6
Heat	GO:0009695	jasmonic acid biosynthetic process	4.9e-05	4.8	10	157
Heat	GO:0009743	response to carbohydrate	6.4e-05	3.1	16	387
Heat	GO:0060416	response to growth hormone	6.4e-05	18	4	17
Heat	GO:0009555	pollen development	7.4e-05	4.1	11	199
Heat	GO:0004365	glyceraldehyde-3-phosphate dehydrogenase (NAD+) (phosphorylating) activity	7.9e-05	32	3	7
Heat	GO:0051049	regulation of transport	8.1e-05	17	4	18
Heat	GO:0042542	response to hydrogen peroxide	8.5e-05	4.1	11	202
Heat	GO:0006972	hyperosmotic response	0.00013	5.4	8	112
Heat	GO:0030968	endoplasmic reticulum unfolded protein response	0.00014	3.9	11	214
Heat	GO:0043090	amino acid import	0.00015	5.2	8	115
Heat	GO:2000022	regulation of jasmonic acid mediated signaling pathway	0.00019	14	4	22
Heat	GO:0000786	nucleosome	0.00024	5.6	7	93
Heat	GO:0009744	response to sucrose	0.00025	3.6	11	228
Heat	GO:0006984	ER-nucleus signaling pathway	0.00028	3.9	10	194
Heat	GO:0009862	systemic acquired resistance, salicylic acid mediated signaling pathway	0.00029	3.6	11	232
Heat	GO:0061025	membrane fusion	0.00033	3.5	11	236
Heat	GO:0009636	response to toxic substance	0.00035	8.2	5	46
Heat	GO:0002020	protease binding	0.00036	20	3	11
Heat	GO:0004623	A2-type glycerophospholipase activity	0.00036	20	3	11
Heat	GO:0050661	NADP binding	0.00043	7.8	5	48
Heat	GO:0006833	water transport	0.00044	4	9	169
Heat	GO:0004427	inorganic diphosphate phosphatase activity	0.00047	19	3	12
Heat	GO:0008506	sucrose:proton symporter activity	0.00047	19	3	12
Heat	GO:0005794	Golgi apparatus	0.00049	2.3	20	656
Heat	GO:0046164	alcohol catabolic process	0.00063	7.2	5	52
Heat	GO:0015770	sucrose transport	0.00076	16	3	14
Heat	GO:0010200	response to chitin	0.00076	2.6	15	436
Heat	GO:0042538	hyperosmotic salinity response	0.00079	3.7	9	183
Heat	GO:0005730	nucleolus	0.0008	2.1	21	733
Heat	GO:0004568	chitinase activity	0.00094	15	3	15
Heat	GO:1903507	obsolete negative regulation of nucleic acid-templated transcription	0.00094	15	3	15
Heat	GO:0006007	glucose catabolic process	0.00094	2.6	14	399
Heat	GO:0006334	nucleosome assembly	0.00095	5.3	6	85
Heat	GO:0000165	MAPK cascade	0.001	3.3	10	229
Heat	GO:0034976	response to endoplasmic reticulum stress	0.001	3.6	9	190
Heat	GO:0009646	response to absence of light	0.001	8.8	4	34
Heat	GO:0009738	abscisic acid-activated signaling pathway	0.001	3	11	271
Heat	GO:0042398	modified amino acid biosynthetic process	0.0013	6.1	5	61
Heat	GO:0006740	NADPH regeneration	0.0014	3.7	8	160
Heat	GO:0019761	glucosinolate biosynthetic process	0.0014	3.7	8	160
Heat	GO:0006032	chitin catabolic process	0.0014	13	3	17
Heat	GO:0009867	jasmonic acid mediated signaling pathway	0.0014	2.9	11	281
Heat	GO:0010498	proteasomal protein catabolic process	0.0015	4.8	6	93
Heat	GO:0007030	Golgi organization	0.0016	3.1	10	243
Heat	GO:0006598	polyamine catabolic process	0.0016	7.9	4	38
Heat	GO:0000138	Golgi trans cisterna	0.0017	30	2	5
Heat	GO:0004014	adenosylmethionine decarboxylase activity	0.0017	30	2	5
Heat	GO:0006588	obsolete activation of tryptophan 5-monooxygenase activity	0.0017	30	2	5
Heat	GO:0006911	phagocytosis, engulfment	0.0017	30	2	5
Heat	GO:0018456	aryl-alcohol dehydrogenase (NAD+) activity	0.0017	30	2	5
Heat	GO:0033356	UDP-L-arabinose metabolic process	0.0017	30	2	5
Heat	GO:0045309	protein phosphorylated amino acid binding	0.0017	30	2	5
Heat	GO:0046219	indolalkylamine biosynthetic process	0.0017	30	2	5
Heat	GO:0006979	response to oxidative stress	0.002	3	10	250
Heat	GO:0010583	response to cyclopentenone	0.002	3.9	7	133
Heat	GO:0060255	regulation of macromolecule metabolic process	0.0024	3.4	8	175
Heat	GO:0009737	response to abscisic acid	0.0025	2.3	15	491
Heat	GO:0009413	response to flooding	0.0026	25	2	6
Heat	GO:0047037	salutaridine reductase (NADPH) activity	0.0026	25	2	6
Heat	GO:0005992	trehalose biosynthetic process	0.0026	11	3	21
Heat	GO:0016020	membrane	0.0029	1.8	24	981
Heat	GO:0048527	lateral root development	0.0031	4.2	6	107
Heat	GO:0042803	protein homodimerization activity	0.0034	3.6	7	146
Heat	GO:0048316	seed development	0.0035	6.4	4	47
Heat	GO:0009617	response to bacterium	0.0035	4.1	6	110
Heat	GO:0006597	spermine biosynthetic process	0.0036	21	2	7
Heat	GO:0010047	fruit dehiscence	0.0036	21	2	7
Heat	GO:0010262	somatic embryogenesis	0.0036	21	2	7
Heat	GO:0016656	monodehydroascorbate reductase (NADH) activity	0.0036	21	2	7
Heat	GO:0052747	obsolete sinapyl alcohol dehydrogenase activity	0.0036	21	2	7
Heat	GO:0016998	cell wall macromolecule catabolic process	0.0038	9.4	3	24
Heat	GO:0015824	proline transport	0.0039	4.8	5	78
Heat	GO:0004867	serine-type endopeptidase inhibitor activity	0.0043	9	3	25
Heat	GO:0009963	positive regulation of flavonoid biosynthetic process	0.0046	3.9	6	116
Heat	GO:0045551	cinnamyl-alcohol dehydrogenase activity	0.0047	19	2	8
Heat	GO:0008061	chitin binding	0.0048	8.7	3	26
Heat	GO:0005737	cytoplasm	0.005	1.6	32	1499
Heat	GO:0009809	lignin biosynthetic process	0.005	5.8	4	52
Heat	GO:0042256	cytosolic ribosome assembly	0.0053	4.5	5	84
Heat	GO:0006970	response to osmotic stress	0.0054	5.7	4	53
Heat	GO:0009416	response to light stimulus	0.0061	3.2	7	162
Heat	GO:0005507	copper ion binding	0.0063	2.9	8	205
Heat	GO:0009624	response to nematode	0.0066	3.6	6	125
Heat	GO:0010951	negative regulation of endopeptidase activity	0.0073	7.5	3	30
Heat	GO:0046274	lignin catabolic process	0.0074	15	2	10
Heat	GO:0080148	negative regulation of response to water deprivation	0.0074	15	2	10
Heat	GO:0005634	nucleus	0.0075	1.3	72	4189
Heat	GO:0003714	transcription corepressor activity	0.008	7.3	3	31
Heat	GO:0008285	negative regulation of cell population proliferation	0.008	7.3	3	31
Heat	GO:0009644	response to high light intensity	0.0087	2.8	8	217
Heat	GO:0009723	response to ethylene	0.0087	2.8	8	217
Heat	GO:0032446	protein modification by small protein conjugation	0.0089	4.9	4	61
Heat	GO:0071901	negative regulation of protein serine/threonine kinase activity	0.009	14	2	11
Heat	GO:0042221	response to chemical	0.009	2.2	12	410
Heat	GO:0009733	response to auxin	0.0091	2.6	9	264
Heat	GO:0006950	response to stress	0.0091	1.7	24	1077
Heat	GO:0071840	cellular component organization or biogenesis	0.0095	6.8	3	33
Heat	GO:0019915	lipid storage	0.01	3.8	5	98
Heat	GO:0009635	response to herbicide	0.011	12	2	12
Heat	GO:0019321	pentose metabolic process	0.011	12	2	12
Heat	GO:0050502	cis-zeatin O-beta-D-glucosyltransferase activity	0.011	12	2	12
Heat	GO:0009570	chloroplast stroma	0.011	1.9	17	689
Heat	GO:0009266	response to temperature stimulus	0.011	3.7	5	100
Heat	GO:0042995	cell projection	0.011	4.6	4	65
Heat	GO:0043161	proteasome-mediated ubiquitin-dependent protein catabolic process	0.011	2.5	9	273
Heat	GO:0044237	obsolete cellular metabolic process	0.012	1.6	24	1100
Heat	GO:0016773	phosphotransferase activity, alcohol group as acceptor	0.012	6.2	3	36
Heat	GO:0034219	carbohydrate transmembrane transport	0.012	6.2	3	36
Heat	GO:0004089	carbonate dehydratase activity	0.013	12	2	13
Heat	GO:0009607	response to biotic stimulus	0.013	4.4	4	68
Heat	GO:0040008	regulation of growth	0.013	6.1	3	37
Heat	GO:0009507	chloroplast	0.013	1.5	35	1796
Heat	GO:0007568	obsolete aging	0.014	5.9	3	38
Heat	GO:0046982	protein heterodimerization activity	0.014	3	6	148
Heat	GO:0003951	NAD+ kinase activity	0.014	11	2	14
Heat	GO:0006635	fatty acid beta-oxidation	0.015	2.7	7	193
Heat	GO:0016758	hexosyltransferase activity	0.016	5.6	3	40
Heat	GO:0010043	response to zinc ion	0.016	4.1	4	73
Heat	GO:0000077	DNA damage checkpoint signaling	0.017	10	2	15
Heat	GO:0008295	spermidine biosynthetic process	0.017	10	2	15
Heat	GO:0050403	trans-zeatin O-beta-D-glucosyltransferase activity	0.017	10	2	15
Heat	GO:0006066	alcohol metabolic process	0.017	3.3	5	112
Heat	GO:0006259	DNA metabolic process	0.017	2.9	6	154
Heat	GO:0009750	response to fructose	0.018	2.9	6	155
Heat	GO:0006098	pentose-phosphate shunt	0.018	2.6	7	200
Heat	GO:0009627	systemic acquired resistance	0.019	2.9	6	157
Heat	GO:0003950	NAD+ poly-ADP-ribosyltransferase activity	0.019	9.4	2	16
Heat	GO:0010427	abscisic acid binding	0.019	9.4	2	16
Heat	GO:0009058	biosynthetic process	0.02	2	11	404
Heat	GO:0009873	ethylene-activated signaling pathway	0.02	2.8	6	160
Heat	GO:0044283	small molecule biosynthetic process	0.021	2.5	7	206
Heat	GO:0007064	mitotic sister chromatid cohesion	0.021	8.8	2	17
Heat	GO:0009820	alkaloid metabolic process	0.021	8.8	2	17
Heat	GO:0007010	cytoskeleton organization	0.021	2.5	7	207
Heat	GO:0051788	response to misfolded protein	0.022	2.5	7	208
Heat	GO:0009626	plant-type hypersensitive response	0.022	5	3	45
Heat	GO:0015802	basic amino acid transport	0.022	5	3	45
Heat	GO:0015698	inorganic anion transport	0.023	4.9	3	46
Heat	GO:0030148	sphingolipid biosynthetic process	0.024	8.3	2	18
Heat	GO:0009908	flower development	0.024	3.1	5	122
Heat	GO:0048366	leaf development	0.024	3.7	4	82
Heat	GO:0009620	response to fungus	0.024	3	5	123
Heat	GO:0080129	proteasome core complex assembly	0.025	2.7	6	167
Heat	GO:0008652	amino acid biosynthetic process	0.025	3.6	4	83
Heat	GO:0008152	metabolic process	0.026	2.1	9	315
Heat	GO:0006796	phosphate-containing compound metabolic process	0.026	4.7	3	48
Heat	GO:0009987	cellular process	0.027	1.8	13	533
Heat	GO:0043269	regulation of monoatomic ion transport	0.029	4.5	3	50
Heat	GO:0048731	system development	0.03	1.9	11	430
Heat	GO:0043565	sequence-specific DNA binding	0.03	2	10	378
Heat	GO:0048481	plant ovule development	0.032	2.8	5	132
Heat	GO:0000303	response to superoxide	0.032	4.3	3	52
Heat	GO:0009269	response to desiccation	0.032	4.3	3	52
Heat	GO:0044422	obsolete organelle part	0.032	4.3	3	52
Heat	GO:0006487	protein N-linked glycosylation	0.033	3.3	4	91
Heat	GO:0009684	indoleacetic acid biosynthetic process	0.033	3.3	4	91
Heat	GO:0000287	magnesium ion binding	0.034	2.8	5	134
Heat	GO:0004864	protein phosphatase inhibitor activity	0.034	6.8	2	22
Heat	GO:0008104	intracellular protein localization	0.034	6.8	2	22
Heat	GO:0034605	cellular response to heat	0.034	6.8	2	22
Heat	GO:2000762	regulation of phenylpropanoid metabolic process	0.035	2.8	5	135
Heat	GO:0010267	ta-siRNA processing	0.036	3.2	4	93
Heat	GO:0010468	regulation of gene expression	0.036	2.1	8	283
Heat	GO:0005215	transporter activity	0.037	2.7	5	137
Heat	GO:0009788	negative regulation of abscisic acid-activated signaling pathway	0.037	4.1	3	55
Heat	GO:0010102	lateral root morphogenesis	0.037	6.5	2	23
Heat	GO:0016036	cellular response to phosphate starvation	0.039	2.7	5	139
Heat	GO:0006082	organic acid metabolic process	0.04	6.2	2	24
Heat	GO:0008194	UDP-glycosyltransferase activity	0.04	6.2	2	24
Heat	GO:0010467	gene expression	0.04	1.8	12	509
Heat	GO:0009911	positive regulation of flower development	0.04	3.9	3	57
Heat	GO:0010286	heat acclimation	0.041	3.1	4	97
Heat	GO:0050789	regulation of biological process	0.041	1.5	23	1176
Heat	GO:0048569	obsolete post-embryonic animal organ development	0.041	2.2	7	239
Heat	GO:0000096	sulfur amino acid metabolic process	0.043	6	2	25
Heat	GO:0006623	protein targeting to vacuole	0.044	2.6	5	144
Heat	GO:0009705	plant-type vacuole membrane	0.045	3	4	100
Heat	GO:1900378	positive regulation of secondary metabolite biosynthetic process	0.045	3	4	100
Heat	GO:0016070	RNA metabolic process	0.046	2	8	297
Heat	GO:0009060	aerobic respiration	0.046	3.7	3	60
Heat	GO:0044444	obsolete cytoplasmic part	0.046	3.7	3	60
Heat	GO:0009616	RNAi-mediated antiviral immune response	0.046	3	4	101
Heat	GO:0009749	response to glucose	0.046	3	4	101
Heat	GO:0009718	anthocyanin-containing compound biosynthetic process	0.048	3.7	3	61
Heat	GO:0006807	obsolete nitrogen compound metabolic process	0.048	2.1	7	247
Heat	GO:0010310	regulation of hydrogen peroxide metabolic process	0.048	2.5	5	148
Nitrate	GO:0010287	plastoglobule	7.5e-06	7.9	8	76
Nitrate	GO:0009522	photosystem I	6e-05	12	5	32
Nitrate	GO:0009768	photosynthesis, light harvesting in photosystem I	0.00013	15	4	20
Nitrate	GO:0019904	protein domain specific binding	0.00063	7.2	5	52
Nitrate	GO:0009556	microsporogenesis	0.00068	7.1	5	53
Nitrate	GO:0035304	obsolete regulation of protein dephosphorylation	0.00071	4.7	7	111
Nitrate	GO:0004386	helicase activity	0.0018	4.7	6	96
Nitrate	GO:0048765	root hair cell differentiation	0.0021	4.5	6	99
Nitrate	GO:0005215	transporter activity	0.0024	3.8	7	137
Nitrate	GO:0009538	photosystem I reaction center	0.0026	25	2	6
Nitrate	GO:0045010	actin nucleation	0.0027	4.3	6	104
Nitrate	GO:0019752	carboxylic acid metabolic process	0.0027	5.2	5	72
Nitrate	GO:0006623	protein targeting to vacuole	0.0032	3.6	7	144
Nitrate	GO:0004365	glyceraldehyde-3-phosphate dehydrogenase (NAD+) (phosphorylating) activity	0.0036	21	2	7
Nitrate	GO:0048437	floral organ development	0.0036	21	2	7
Nitrate	GO:0070008	serine-type exopeptidase activity	0.0036	21	2	7
Nitrate	GO:0009773	photosynthetic electron transport in photosystem I	0.0038	6.2	4	48
Nitrate	GO:0005765	lysosomal membrane	0.0038	9.4	3	24
Nitrate	GO:0005261	monoatomic cation channel activity	0.0047	19	2	8
Nitrate	GO:0006013	mannose metabolic process	0.0047	19	2	8
Nitrate	GO:0007030	Golgi organization	0.0054	2.8	9	243
Nitrate	GO:0006740	NADPH regeneration	0.0057	3.3	7	160
Nitrate	GO:0003910	DNA ligase (ATP) activity	0.006	17	2	9
Nitrate	GO:0042594	response to starvation	0.006	17	2	9
Nitrate	GO:0007155	cell adhesion	0.0063	3.6	6	124
Nitrate	GO:0031902	late endosome membrane	0.0073	7.5	3	30
Nitrate	GO:0009229	thiamine diphosphate biosynthetic process	0.0074	15	2	10
Nitrate	GO:0080170	hydrogen peroxide transmembrane transport	0.0074	15	2	10
Nitrate	GO:0050877	nervous system process	0.008	7.3	3	31
Nitrate	GO:0010090	trichome morphogenesis	0.0088	3.4	6	133
Nitrate	GO:0010196	nonphotochemical quenching	0.009	14	2	11
Nitrate	GO:0016559	peroxisome fission	0.009	14	2	11
Nitrate	GO:0030030	cell projection organization	0.009	14	2	11
Nitrate	GO:0016168	chlorophyll binding	0.0095	6.8	3	33
Nitrate	GO:0035267	NuA4 histone acetyltransferase complex	0.011	12	2	12
Nitrate	GO:0018298	obsolete protein-chromophore linkage	0.011	6.4	3	35
Nitrate	GO:0010207	photosystem II assembly	0.012	3.2	6	142
Nitrate	GO:0010228	vegetative to reproductive phase transition of meristem	0.013	2.4	9	279
Nitrate	GO:0015995	chlorophyll biosynthetic process	0.014	3.5	5	106
Nitrate	GO:0016926	protein desumoylation	0.014	4.3	4	70
Nitrate	GO:0055086	nucleobase-containing small molecule metabolic process	0.014	11	2	14
Nitrate	GO:0006325	chromatin organization	0.015	3.4	5	109
Nitrate	GO:0034220	monoatomic ion transmembrane transport	0.016	3.4	5	110
Nitrate	GO:0019887	protein kinase regulator activity	0.017	10	2	15
Nitrate	GO:0006096	glycolytic process	0.017	2.5	8	244
Nitrate	GO:0006972	hyperosmotic response	0.017	3.3	5	112
Nitrate	GO:0004725	protein tyrosine phosphatase activity	0.017	5.5	3	41
Nitrate	GO:0006098	pentose-phosphate shunt	0.018	2.6	7	200
Nitrate	GO:0010564	regulation of cell cycle process	0.018	5.4	3	42
Nitrate	GO:0000266	mitochondrial fission	0.019	9.4	2	16
Nitrate	GO:0004565	beta-galactosidase activity	0.019	9.4	2	16
Nitrate	GO:0090404	pollen tube tip	0.019	9.4	2	16
Nitrate	GO:0009887	animal organ morphogenesis	0.019	2.8	6	158
Nitrate	GO:0000325	plant-type vacuole	0.019	5.2	3	43
Nitrate	GO:0008270	zinc ion binding	0.02	1.5	26	1279
Nitrate	GO:0007129	homologous chromosome pairing at meiosis	0.021	5.1	3	44
Nitrate	GO:0009657	plastid organization	0.021	5.1	3	44
Nitrate	GO:0035091	phosphatidylinositol binding	0.021	5.1	3	44
Nitrate	GO:0007064	mitotic sister chromatid cohesion	0.021	8.8	2	17
Nitrate	GO:0006891	intra-Golgi vesicle-mediated transport	0.021	3.8	4	79
Nitrate	GO:0048046	apoplast	0.022	1.9	12	464
Nitrate	GO:0051049	regulation of transport	0.024	8.3	2	18
Nitrate	GO:0046685	response to arsenic-containing substance	0.025	4.8	3	47
Nitrate	GO:0006833	water transport	0.026	2.7	6	169
Nitrate	GO:0007623	circadian rhythm	0.027	3.5	4	85
Nitrate	GO:0015250	water channel activity	0.029	7.5	2	20
Nitrate	GO:0045727	positive regulation of translation	0.029	7.5	2	20
Nitrate	GO:0006367	transcription initiation at RNA polymerase II promoter	0.029	4.5	3	50
Nitrate	GO:0006949	syncytium formation	0.031	7.1	2	21
Nitrate	GO:0009941	chloroplast envelope	0.032	1.8	12	490
Nitrate	GO:0009269	response to desiccation	0.032	4.3	3	52
Nitrate	GO:0006694	steroid biosynthetic process	0.034	6.8	2	22
Nitrate	GO:0016032	viral process	0.034	6.8	2	22
Nitrate	GO:0000003	obsolete reproduction	0.036	2.8	5	136
Nitrate	GO:0010102	lateral root morphogenesis	0.037	6.5	2	23
Nitrate	GO:0010319	stromule	0.039	4	3	56
Nitrate	GO:0000956	nuclear-transcribed mRNA catabolic process	0.039	3.1	4	96
Nitrate	GO:0044463	obsolete cell projection part	0.04	6.2	2	24
Nitrate	GO:0019216	regulation of lipid metabolic process	0.043	6	2	25
Nitrate	GO:0052543	callose deposition in cell wall	0.047	5.8	2	26
Nitrate	GO:0005622	intracellular anatomical structure	0.047	2	8	298
Nitrate	GO:0019344	L-cysteine biosynthetic process	0.048	2.3	6	196
Nitrate	GO:0016558	protein import into peroxisome matrix	0.049	2.9	4	103
Nitrate	GO:0042742	defense response to bacterium	0.05	1.8	10	412
