## Supplementary Table S2 for "scMaize: A Single-Cell Foundation Model and Integrated Atlas for Maize"

GO_ID	GO_Name	Overlap	Term_Size	Fold_Enrichment	P_value	Condition
GO:0006275	regulation of DNA replication	8	104	5.8	7.5e-05	FV
GO:0006306	obsolete DNA methylation	9	145	4.7	0.00014	FV
GO:0020037	heme binding	11	244	3.4	0.00044	FV
GO:0002237	response to molecule of bacterial origin	6	89	5.1	0.0012	FV
GO:0007568	obsolete aging	4	38	7.9	0.0016	FV
GO:0040029	epigenetic regulation of gene expression	5	64	5.9	0.0016	FV
GO:0034644	cellular response to UV	2	5	30	0.0017	FV
GO:0009055	electron transfer activity	10	259	2.9	0.0025	FV
GO:0008381	mechanosensitive monoatomic ion channel activity	2	6	25	0.0026	FV
GO:0005791	rough endoplasmic reticulum	2	6	25	0.0026	FV
GO:0008017	microtubule binding	7	139	3.8	0.0026	FV
GO:0009611	response to wounding	14	450	2.3	0.0029	FV
GO:0000911	cytokinesis by cell plate formation	8	186	3.2	0.0035	FV
GO:0071556	obsolete integral component of lumenal side of endoplasmic reticulum membrane	2	7	21	0.0036	FV
GO:0009330	DNA topoisomerase type II (double strand cut, ATP-hydrolyzing) complex	2	7	21	0.0036	FV
GO:0008283	cell population proliferation	8	190	3.2	0.004	FV
GO:0005730	nucleolus	19	733	1.9	0.0043	FV
GO:0005886	plasma membrane	58	3151	1.4	0.0044	FV
GO:0006259	DNA metabolic process	7	154	3.4	0.0046	FV
GO:0008395	steroid hydroxylase activity	2	8	19	0.0047	FV
GO:0006334	nucleosome assembly	5	85	4.4	0.0056	FV
GO:0000122	negative regulation of transcription by RNA polymerase II	4	54	5.6	0.0058	FV
GO:0009743	response to carbohydrate	12	387	2.3	0.0058	FV
GO:0006270	DNA replication initiation	5	86	4.4	0.0058	FV
GO:0009506	plasmodesma	24	1039	1.7	0.0059	FV
GO:0030424	axon	2	9	17	0.006	FV
GO:0000279	M phase	5	90	4.2	0.0071	FV
GO:0010369	chromocenter	2	10	15	0.0074	FV
GO:0000786	nucleosome	5	93	4	0.0081	FV
GO:0006271	DNA strand elongation involved in DNA replication	2	11	14	0.009	FV
GO:0043025	neuronal cell body	2	11	14	0.009	FV
GO:0006297	nucleotide-excision repair, DNA gap filling	2	11	14	0.009	FV
GO:0009733	response to auxin	9	264	2.6	0.0091	FV
GO:0031048	regulatory ncRNA-mediated heterochromatin formation	5	96	3.9	0.0092	FV
GO:0016444	somatic cell DNA recombination	3	33	6.8	0.0095	FV
GO:0004601	peroxidase activity	5	98	3.8	0.01	FV
GO:0009423	chorismate biosynthetic process	2	12	12	0.011	FV
GO:0000722	telomere maintenance via recombination	2	12	12	0.011	FV
GO:0005871	kinesin complex	4	65	4.6	0.011	FV
GO:0009909	regulation of flower development	9	274	2.5	0.011	FV
GO:0097305	response to alcohol	4	66	4.5	0.012	FV
GO:0003887	DNA-directed DNA polymerase activity	3	36	6.2	0.012	FV
GO:0008121	quinol-cytochrome-c reductase activity	2	13	12	0.013	FV
GO:0048488	synaptic vesicle endocytosis	2	13	12	0.013	FV
GO:0006268	obsolete DNA unwinding involved in DNA replication	2	13	12	0.013	FV
GO:0005509	calcium ion binding	9	282	2.4	0.014	FV
GO:0010200	response to chitin	12	436	2.1	0.014	FV
GO:0046982	protein heterodimerization activity	6	148	3	0.014	FV
GO:0003918	DNA topoisomerase type II (double strand cut, ATP-hydrolyzing) activity	2	14	11	0.014	FV
GO:0000724	double-strand break repair via homologous recombination	4	72	4.2	0.016	FV
GO:0009617	response to bacterium	5	110	3.4	0.016	FV
GO:0045324	late endosome to vacuole transport	3	40	5.6	0.016	FV
GO:1902600	proton transmembrane transport	3	40	5.6	0.016	FV
GO:0009555	pollen development	7	199	2.6	0.017	FV
GO:0006261	DNA-templated DNA replication	4	75	4	0.018	FV
GO:0009627	systemic acquired resistance	6	157	2.9	0.019	FV
GO:0010167	response to nitrate	6	157	2.9	0.019	FV
GO:0016762	xyloglucan:xyloglucosyl transferase activity	2	16	9.4	0.019	FV
GO:0015630	microtubule cytoskeleton	2	16	9.4	0.019	FV
GO:0006346	DNA methylation-dependent constitutive heterochromatin formation	5	115	3.3	0.019	FV
GO:0006979	response to oxidative stress	8	250	2.4	0.019	FV
GO:0007020	microtubule nucleation	4	77	3.9	0.019	FV
GO:0009963	positive regulation of flavonoid biosynthetic process	5	116	3.2	0.02	FV
GO:0019013	viral nucleocapsid	5	116	3.2	0.02	FV
GO:0006887	exocytosis	3	44	5.1	0.021	FV
GO:0016605	PML body	2	17	8.8	0.021	FV
GO:0009295	nucleoid	2	17	8.8	0.021	FV
GO:0002682	regulation of immune system process	2	17	8.8	0.021	FV
GO:0010628	positive regulation of gene expression	3	46	4.9	0.023	FV
GO:0016131	brassinosteroid metabolic process	2	18	8.3	0.024	FV
GO:0010411	xyloglucan metabolic process	2	18	8.3	0.024	FV
GO:0048453	sepal formation	3	47	4.8	0.025	FV
GO:0051726	regulation of cell cycle	4	83	3.6	0.025	FV
GO:0009698	phenylpropanoid metabolic process	3	48	4.7	0.026	FV
GO:0010161	red light signaling pathway	2	20	7.5	0.029	FV
GO:0043295	glutathione binding	2	20	7.5	0.029	FV
GO:0009768	photosynthesis, light harvesting in photosystem I	2	20	7.5	0.029	FV
GO:0042470	melanosome	2	20	7.5	0.029	FV
GO:0004553	hydrolase activity, hydrolyzing O-glycosyl compounds	5	130	2.9	0.03	FV
GO:0000226	microtubule cytoskeleton organization	5	131	2.9	0.031	FV
GO:0005874	microtubule	6	177	2.5	0.031	FV
GO:0048451	petal formation	3	52	4.3	0.032	FV
GO:0001510	RNA methylation	6	180	2.5	0.034	FV
GO:0009574	preprophase band	2	22	6.8	0.034	FV
GO:0006730	one-carbon metabolic process	4	92	3.3	0.035	FV
GO:0005524	ATP binding	36	1998	1.4	0.036	FV
GO:0009207	purine ribonucleoside triphosphate catabolic process	10	389	1.9	0.036	FV
GO:0005774	vacuolar membrane	14	615	1.7	0.036	FV
GO:0009154	purine ribonucleotide catabolic process	10	390	1.9	0.037	FV
GO:0006605	protein targeting	2	23	6.5	0.037	FV
GO:0003677	DNA binding	23	1169	1.5	0.039	FV
GO:0016705	oxidoreductase activity, acting on paired donors, with incorporation or reduction of molecular oxygen	4	96	3.1	0.039	FV
GO:0046658	obsolete anchored component of plasma membrane	5	140	2.7	0.04	FV
GO:0016998	cell wall macromolecule catabolic process	2	24	6.2	0.04	FV
GO:0006312	mitotic recombination	3	57	3.9	0.04	FV
GO:0004672	protein kinase activity	9	343	2	0.041	FV
GO:0015031	protein transport	6	190	2.4	0.042	FV
GO:0046130	purine ribonucleoside catabolic process	8	292	2.1	0.042	FV
GO:0000084	mitotic S phase	2	25	6	0.043	FV
GO:0052543	callose deposition in cell wall	2	26	5.8	0.047	FV
GO:0008061	chitin binding	2	26	5.8	0.047	FV
GO:0010268	brassinosteroid homeostasis	2	26	5.8	0.047	FV
GO:0042277	peptide binding	2	26	5.8	0.047	FV
GO:0048046	apoplast	11	464	1.8	0.047	FV
GO:0007018	microtubule-based movement	4	102	2.9	0.048	FV
GO:0009741	response to brassinosteroid	4	102	2.9	0.048	FV
GO:0000272	polysaccharide catabolic process	3	61	3.7	0.048	FV
GO:0006334	nucleosome assembly	17	85	15	9.7e-16	Heat
GO:0000786	nucleosome	16	93	13	8.4e-14	Heat
GO:0006259	DNA metabolic process	16	154	7.8	2.3e-10	Heat
GO:0005730	nucleolus	26	733	2.7	5e-06	Heat
GO:0003677	DNA binding	32	1169	2.1	7.4e-05	Heat
GO:0046982	protein heterodimerization activity	9	148	4.6	0.00017	Heat
GO:0016020	membrane	26	981	2	0.00061	Heat
GO:0046686	response to cadmium ion	20	683	2.2	0.00082	Heat
GO:0005886	plasma membrane	61	3151	1.5	0.00096	Heat
GO:0040019	positive regulation of embryonic development	2	5	30	0.0017	Heat
GO:0010200	response to chitin	14	436	2.4	0.0022	Heat
GO:0031120	snRNA pseudouridine synthesis	2	6	25	0.0026	Heat
GO:0001510	RNA methylation	8	180	3.3	0.0029	Heat
GO:0009611	response to wounding	14	450	2.3	0.0029	Heat
GO:0015976	carbon utilization	2	7	21	0.0036	Heat
GO:0042149	cellular response to glucose starvation	2	7	21	0.0036	Heat
GO:0007626	locomotory behavior	2	8	19	0.0047	Heat
GO:0045995	regulation of embryonic development	2	8	19	0.0047	Heat
GO:0009743	response to carbohydrate	12	387	2.3	0.0058	Heat
GO:0015172	acidic amino acid transmembrane transporter activity	2	10	15	0.0074	Heat
GO:0070449	elongin complex	2	10	15	0.0074	Heat
GO:0015800	acidic amino acid transport	2	10	15	0.0074	Heat
GO:0010369	chromocenter	2	10	15	0.0074	Heat
GO:0010583	response to cyclopentenone	6	133	3.4	0.0088	Heat
GO:0016444	somatic cell DNA recombination	3	33	6.8	0.0095	Heat
GO:0006368	transcription elongation by RNA polymerase II	3	34	6.6	0.01	Heat
GO:0015175	neutral L-amino acid transmembrane transporter activity	2	12	12	0.011	Heat
GO:0009506	plasmodesma	23	1039	1.7	0.011	Heat
GO:0015804	neutral amino acid transport	2	13	12	0.013	Heat
GO:0048488	synaptic vesicle endocytosis	2	13	12	0.013	Heat
GO:0004089	carbonate dehydratase activity	2	13	12	0.013	Heat
GO:0006623	protein targeting to vacuole	6	144	3.1	0.013	Heat
GO:0009805	coumarin biosynthetic process	4	68	4.4	0.013	Heat
GO:0009414	response to water deprivation	11	381	2.2	0.013	Heat
GO:0007568	obsolete aging	3	38	5.9	0.014	Heat
GO:0044428	obsolete nuclear part	2	14	11	0.014	Heat
GO:0045324	late endosome to vacuole transport	3	40	5.6	0.016	Heat
GO:0030247	polysaccharide binding	4	73	4.1	0.016	Heat
GO:0004568	chitinase activity	2	15	10	0.017	Heat
GO:0000794	condensed nuclear chromosome	2	15	10	0.017	Heat
GO:0042393	histone binding	4	74	4.1	0.017	Heat
GO:0005788	endoplasmic reticulum lumen	3	41	5.5	0.017	Heat
GO:0031122	cytoplasmic microtubule organization	2	16	9.4	0.019	Heat
GO:0050832	defense response to fungus	10	349	2.1	0.019	Heat
GO:0009407	toxin catabolic process	7	206	2.5	0.021	Heat
GO:0006032	chitin catabolic process	2	17	8.8	0.021	Heat
GO:0007064	mitotic sister chromatid cohesion	2	17	8.8	0.021	Heat
GO:0015698	inorganic anion transport	3	46	4.9	0.023	Heat
GO:0006954	inflammatory response	2	18	8.3	0.024	Heat
GO:0030968	endoplasmic reticulum unfolded protein response	7	214	2.5	0.025	Heat
GO:0005771	multivesicular body	2	19	7.9	0.026	Heat
GO:0042470	melanosome	2	20	7.5	0.029	Heat
GO:0048870	cell motility	2	21	7.1	0.031	Heat
GO:0010311	lateral root formation	3	53	4.2	0.034	Heat
GO:0006355	regulation of DNA-templated transcription	28	1469	1.4	0.034	Heat
GO:0052544	defense response by callose deposition in cell wall	2	22	6.8	0.034	Heat
GO:0061025	membrane fusion	7	236	2.2	0.039	Heat
GO:0016998	cell wall macromolecule catabolic process	2	24	6.2	0.04	Heat
GO:0010286	heat acclimation	4	97	3.1	0.041	Heat
GO:0008283	cell population proliferation	6	190	2.4	0.042	Heat
GO:0015031	protein transport	6	190	2.4	0.042	Heat
GO:0006914	autophagy	3	58	3.9	0.042	Heat
GO:0009408	response to heat	7	241	2.2	0.043	Heat
GO:0002213	defense response to insect	2	25	6	0.043	Heat
GO:0004867	serine-type endopeptidase inhibitor activity	2	25	6	0.043	Heat
GO:0016607	nuclear speck	4	100	3	0.045	Heat
GO:0006984	ER-nucleus signaling pathway	6	194	2.3	0.046	Heat
GO:0008061	chitin binding	2	26	5.8	0.047	Heat
GO:0052543	callose deposition in cell wall	2	26	5.8	0.047	Heat
GO:0000272	polysaccharide catabolic process	3	61	3.7	0.048	Heat
GO:0006807	obsolete nitrogen compound metabolic process	7	247	2.1	0.048	Heat
GO:0003887	DNA-directed DNA polymerase activity	6	36	12	7.3e-06	Nitrate
GO:0000911	cytokinesis by cell plate formation	11	186	4.4	4e-05	Nitrate
GO:0005658	alpha DNA polymerase:primase complex	3	6	37	4.5e-05	Nitrate
GO:0003896	obsolete DNA primase activity	3	6	37	4.5e-05	Nitrate
GO:0006269	DNA replication, synthesis of primer	3	6	37	4.5e-05	Nitrate
GO:0008283	cell population proliferation	10	190	3.9	0.00024	Nitrate
GO:0000724	double-strand break repair via homologous recombination	6	72	6.2	0.00039	Nitrate
GO:0006275	regulation of DNA replication	7	104	5	0.00048	Nitrate
GO:0006306	obsolete DNA methylation	8	145	4.1	0.00073	Nitrate
GO:0010424	obsolete DNA methylation on cytosine within a CG sequence	2	5	30	0.0017	Nitrate
GO:0008017	microtubule binding	7	139	3.8	0.0026	Nitrate
GO:0006261	DNA-templated DNA replication	5	75	5	0.0033	Nitrate
GO:0042149	cellular response to glucose starvation	2	7	21	0.0036	Nitrate
GO:0000731	DNA synthesis involved in DNA repair	2	7	21	0.0036	Nitrate
GO:0048046	apoplast	14	464	2.3	0.0038	Nitrate
GO:0006091	generation of precursor metabolites and energy	2	8	19	0.0047	Nitrate
GO:0006270	DNA replication initiation	5	86	4.4	0.0058	Nitrate
GO:0050162	oxalate oxidase activity	2	9	17	0.006	Nitrate
GO:0010319	stromule	4	56	5.4	0.0066	Nitrate
GO:0000279	M phase	5	90	4.2	0.0071	Nitrate
GO:0006906	vesicle fusion	3	30	7.5	0.0073	Nitrate
GO:0004714	transmembrane receptor protein tyrosine kinase activity	3	30	7.5	0.0073	Nitrate
GO:0010369	chromocenter	2	10	15	0.0074	Nitrate
GO:0009644	response to high light intensity	8	217	2.8	0.0087	Nitrate
GO:0033609	oxalate metabolic process	2	11	14	0.009	Nitrate
GO:0031048	regulatory ncRNA-mediated heterochromatin formation	5	96	3.9	0.0092	Nitrate
GO:0000956	nuclear-transcribed mRNA catabolic process	5	96	3.9	0.0092	Nitrate
GO:0010216	obsolete negative regulation of gene expression via chromosomal DNA cytosine methylation	2	12	12	0.011	Nitrate
GO:0015299	obsolete solute:proton antiporter activity	2	12	12	0.011	Nitrate
GO:0048488	synaptic vesicle endocytosis	2	13	12	0.013	Nitrate
GO:0009409	response to cold	13	488	2	0.014	Nitrate
GO:0000079	regulation of cyclin-dependent protein serine/threonine kinase activity	3	38	5.9	0.014	Nitrate
GO:0006303	double-strand break repair via nonhomologous end joining	2	14	11	0.014	Nitrate
GO:0000794	condensed nuclear chromosome	2	15	10	0.017	Nitrate
GO:0048278	vesicle docking	2	15	10	0.017	Nitrate
GO:0019901	protein kinase binding	4	74	4.1	0.017	Nitrate
GO:0071897	DNA biosynthetic process	3	41	5.5	0.017	Nitrate
GO:0006007	glucose catabolic process	11	399	2.1	0.018	Nitrate
GO:0000266	mitochondrial fission	2	16	9.4	0.019	Nitrate
GO:0016762	xyloglucan:xyloglucosyl transferase activity	2	16	9.4	0.019	Nitrate
GO:0016538	cyclin-dependent protein serine/threonine kinase regulator activity	2	16	9.4	0.019	Nitrate
GO:0006346	DNA methylation-dependent constitutive heterochromatin formation	5	115	3.3	0.019	Nitrate
GO:0031201	SNARE complex	3	43	5.2	0.019	Nitrate
GO:0006740	NADPH regeneration	6	160	2.8	0.02	Nitrate
GO:0006887	exocytosis	3	44	5.1	0.021	Nitrate
GO:0008574	plus-end-directed microtubule motor activity	2	17	8.8	0.021	Nitrate
GO:0000149	SNARE binding	3	45	5	0.022	Nitrate
GO:0010411	xyloglucan metabolic process	2	18	8.3	0.024	Nitrate
GO:0030496	midbody	2	18	8.3	0.024	Nitrate
GO:0048453	sepal formation	3	47	4.8	0.025	Nitrate
GO:0009504	cell plate	3	48	4.7	0.026	Nitrate
GO:0009773	photosynthetic electron transport in photosystem I	3	48	4.7	0.026	Nitrate
GO:0016592	mediator complex	3	48	4.7	0.026	Nitrate
GO:0047262	polygalacturonate 4-alpha-galacturonosyltransferase activity	2	19	7.9	0.026	Nitrate
GO:0031012	extracellular matrix	2	19	7.9	0.026	Nitrate
GO:0006334	nucleosome assembly	4	85	3.5	0.027	Nitrate
GO:0003697	single-stranded DNA binding	3	49	4.6	0.027	Nitrate
GO:0009535	chloroplast thylakoid membrane	10	372	2	0.028	Nitrate
GO:0009768	photosynthesis, light harvesting in photosystem I	2	20	7.5	0.029	Nitrate
GO:0030131	clathrin adaptor complex	2	20	7.5	0.029	Nitrate
GO:0006338	chromatin remodeling	3	50	4.5	0.029	Nitrate
GO:0004553	hydrolase activity, hydrolyzing O-glycosyl compounds	5	130	2.9	0.03	Nitrate
GO:0000226	microtubule cytoskeleton organization	5	131	2.9	0.031	Nitrate
GO:0009941	chloroplast envelope	12	490	1.8	0.032	Nitrate
GO:0048451	petal formation	3	52	4.3	0.032	Nitrate
GO:0009556	microsporogenesis	3	53	4.2	0.034	Nitrate
GO:0042127	regulation of cell population proliferation	3	53	4.2	0.034	Nitrate
GO:0009524	phragmoplast	4	94	3.2	0.037	Nitrate
GO:0045735	nutrient reservoir activity	2	23	6.5	0.037	Nitrate
GO:0009543	chloroplast thylakoid lumen	3	56	4	0.039	Nitrate
GO:0016705	oxidoreductase activity, acting on paired donors, with incorporation or reduction of molecular oxygen	4	96	3.1	0.039	Nitrate
GO:0006082	organic acid metabolic process	2	24	6.2	0.04	Nitrate
GO:0010608	post-transcriptional regulation of gene expression	2	24	6.2	0.04	Nitrate
GO:0005484	SNAP receptor activity	3	57	3.9	0.04	Nitrate
GO:0000084	mitotic S phase	2	25	6	0.043	Nitrate
GO:0020037	heme binding	7	244	2.2	0.045	Nitrate
GO:0000785	chromatin	3	60	3.7	0.046	Nitrate
GO:0042742	defense response to bacterium	10	412	1.8	0.05	Nitrate
